# Acute lysosome repositioning reveals functional and proteomic adaptations

**DOI:** 10.64898/2026.05.17.724935

**Authors:** V. Dostál, A. R. Pollio, S. Kofler, C. Krebiehl, L. Kremser, B. Sarg, T. Stasyk, L. A. Huber

## Abstract

Lysosomes exhibit spatial heterogeneity, but establishing causal relationships remains challenging with existing relocalization strategies. We present a modular toolkit that rapidly repositions lysosomes on demand by recruiting inducible motors. This decouples the location of organelles from systemic stress. We demonstrate that peripheral lysosomes adapt quickly by exhibiting luminal alkalinization and reduced proteolytic capacity. Furthermore, peripheral sequestration impairs autophagic flux by creating a spatial “trafficking bottleneck”. We use this system to provide an unbiased proteomic characterization of spatially distinct lysosomal populations using mass spectrometry. Our findings reveal a distinct set of proteins and complexes that are spatially partitioned between perinuclear and peripheral lysosomes. Perinuclear lysosomes are configured for metabolic recycling. They have a high density of V_1_ V-ATPase subunits and contain the nucleoside transporter SLC29A3. Conversely, peripheral lysosomes serve as secretory outposts that are enriched in cathepsin Z and the SPG11/SPG15/AP5 complex. These validated cell lines and extensive datasets provide a flexible framework for investigating the functional specialization of different lysosome populations.
