## Supplementary Table 1 for "Acute lysosome repositioning reveals functional and proteomic adaptations"

### Sheet: Antibodies
Primary	Antibody	Host	Manufacturer	Product code	Dilution IF	Dilution WB
	α-tubulin	mouse	DSHB, Frankel, J. / Nelsen, E.M.	12G10		1:1000
	4E-BP1	rabbit	Cell Signaling	9644		1:1000
	β-actin	rabbit	Cell Signaling	3700		1:4000
	AP5B1	rabbit	Atlas Antibodies	HPA065739	1:100
	BiP	rabbit	Cell Signaling	3177		1:1000
	BORCS6	rabbit	Atlas Antibodies	HPA060791		1:2000
	Calnexin	rabbit	Abcam	ab22595	1:400	1:1000
	EEA1	rabbit	Abcam	ab109110		1:1000
	HA	rabbit	Cell Signaling	3724	1:800	1:1000
	IQGAP1	mouse	BD Biosciences	610612		1:2000
	LAMP1	rabbit	Invitrogen	PA1-654A	1:300	1:1000
	LAMP1	mouse	Invitrogen	14-1079-80	1:600
	LAMP2	mouse	DSHB, August, J.T. / Hildreth, J.E.K.	H4B4	1:500	1:1000
	LAMTOR4	rabbit	Cell Signaling	12284	1:400
	LC3	rabbit	MBL	PM036	1:1000
	LC3	rabbit	Cell Signaling	2775		1:1000
	mCherry	mouse	Novus Biological	NBP1-96752		1:500
	P-4E-BP1 (T37/46)	rabbit	Cell Signaling	2855		1:1000
	P-S6K (T389)	rabbit	Cell Signaling	9234		1:1000
	Rab7	rabbit	Cell Signaling	9367		1:500
	S6K	rabbit	Cell Signaling	9202		1:1000
	SLC29A3	rabbit	Atlas Antibodies	HPA046085	1:100
	TMEM192	rabbit	Proteintech	28263-1-AP		1:2000
	ATP6V1B2	rabbit	Cell Signaling	14617	1:200
	Cathepsin X/Z/P (CTSZ)	goat	Bio-Techne	AF934	1:200
Secondary	Antibody		Manufacturer	Product code	Dilution IF	Dilution WB
	Anti-Rabbit IgG–Peroxidase antibody, goat		Sigma	A0545		1:10000
	Anti-Mouse IgG–Peroxidase antibody, goat		Sigma	A4416		1:10000
	Goat anti-Mouse IgG (H+L) Cross-Adsorbed Secondary Antibody, Alexa Fluor 488		Thermo Fisher	A-11001	1:500
	Goat anti-Rabbit IgG (H+L) Cross-Adsorbed Secondary Antibody, Alexa Fluor 488		Thermo Fisher	A-11008	1:500
	Goat anti-Mouse IgG (H+L) Highly Cross-Adsorbed Secondary Antibody, Alexa Fluor 568		Thermo Fisher	A-11031	1:500
	Goat anti-Rabbit IgG (H+L) Cross-Adsorbed Secondary Antibody, Alexa Fluor 568		Thermo Fisher	A-11011	1:500
	Goat anti-Mouse IgG (H+L) Highly Cross-Adsorbed Secondary Antibody, Alexa Fluor Plus 647		Thermo Fisher	A-32728	1:500
	Goat anti-Rabbit IgG (H+L) Highly Cross-Adsorbed Secondary Antibody, Alexa Fluor Plus 647		Thermo Fisher	A-32733	1:500
	Donkey anti-Goat IgG (H+L) Highly Cross-Adsorbed Secondary Antibody, Alexa Fluor™ Plus 488		Thermo Fisher	A-32814	1:500

### Sheet: Primers
LT1 tag_F	aaaGAATTCAGGGACatggggtgctgctacagcag
LT1 tag_R	ataGTCGACcgcgccggtggagccGTTGGGCTCGGCTCCATTGAG
LT1-FRB to_pMXHygro_F	ATAggatccatggggtgctgctacagcag
LT1-FRB_to_pMXHygro_R	aaaGCGGCCGCCTACTTTGAGATTCG
Zeo_to_pMX-Blasti_F	ataCCATGGccaagttgaccagtgcc
Zeo_to_pMX-Blasti_R	tatAAGCTTTCAgtcctgctcctcggccacg
g418_to_pMX-Blasti_F	ataACGCGTctctagATGATTGAACAAGATGG
g418_to_pMX-Blasti_R	tatAAGCTTTCAgaagaactcgtcaagaagg
pMX oligo F	GATCCGTTTAAACTTGATCAATAGCGCTCAGGGCCCATCGATAG
pMX oligo R	AATTCTATCGATGGGCCCTGAGCGCTATTGATCAAGTTTAAACG
3xHA-FKBP_to_pMXZeo_F	ATAggatccatgtacccgtatgatgttccgg
FKBP_to_pMXZeo_R	ataGCGGCCGCTCAATAACTAGTTTCCAGTTTTAG
mut_pMXZeoBICD2_EcoRI_F	acgatgacaaatcgaattccgcgccgtc
mut_EcoRI_R_for_3xHA	CATCCTTGTAATCCATGATATCTGCGTAGTCTG
KIF5C_instead_BICD2_F	ATAGAATTCCatggcagatccagccgaatgc
KIF5C_instead_BICD2_R	AAAcggtccgCTCGCCCAGATCCTTGAGAAGC
